# MINREACT: an efficient algorithm for identifying minimal metabolic networks

**DOI:** 10.1101/2020.01.06.896084

**Authors:** Gayathri Sambamoorthy, Karthik Raman

## Abstract

Genome-scale metabolic models are widely constructed and studied for understanding various design principles underlying metabolism, predominantly redundancy. Metabolic networks are highly redundant and it is possible to minimise the metabolic networks into smaller networks that retain the functionality of the original network. Here, we establish a new method, MinReact that systematically removes reactions from a given network to identify minimal reactome(s). We show that our method identifies smaller minimal reactomes than existing methods and also scales well to larger metabolic networks. Notably, our method exploits known aspects of network structure and redundancy to identify multiple minimal metabolic networks. We illustrate the utility of MinReact by identifying multiple minimal networks for 74 organisms from the BiGG database. We show that these multiple minimal reactomes arise due to the presence of compensatory reactions/pathways. We further employed MinReact for a case study to identify the minimal reactomes of different organisms in both glucose and xylose minimal environments. Identification of minimal reactomes of these different organisms elucidate that they exhibit varying levels of redundancy. A comparison of the minimal reactomes on glucose and xylose illustrate that the differences in the reactions required to sustain growth on either medium. Overall, our algorithm provides a rapid and reliable way to identify minimal subsets of reactions that are essential for survival, in a systematic manner.

**Author summary:** An organism’s metabolism is routinely modelled by a metabolic network, which consists of all the enzyme-catalysed reactions that occur in the organism. These reactions are numerous, majorly due to the presence of redundant reactions that perform compensatory functions. Also, not all the reactions are functional in all environments and are unique to the environmental conditions. So, it is possible to minimise such large metabolic networks into smaller functional networks. Such minimal networks help in easier dissection of the capabilities of the network and also further our understanding of the various redundancies and other design principles occurring in these networks. Here, we have developed a new algorithm for identification of such minimal networks, that is efficient and superior to existing algorithms. We show the utility of our algorithm in identifying such minimal sets of reactions for many known metabolic networks. We have also shown a case study, using our algorithm to identify such minimal networks for different organisms in varied nutrient conditions.
