## Supplementary file S1 for "MINREACT: an efficient algorithm for identifying minimal metabolic networks"

### Sheet: Results
	Model	Organism	Number of metabolites in the model	Number of reactions in the model	Number of genes in the model	Burgard’s method				MinNW		Jnz (with pFBA And one norm)	Time Taken (sec)			MinReact								MinReact – Burgard (Number of reactions different between MinReact and Burgard’s method)	MinReact – MinNW (Number of reactions different between MinReact and Burgard’s method)
						Number of reactions in the minimal reactome	Time Taken (sec)	Essential reactions in the minimal reactome excluding ATP	Reactions other than essential reactions	Number of reactions in the minimal reactome	Time Taken (sec)			Essential reactions in the minimal reactome excluding ATP	Reactions other than essential reactions	Number of reactions in the minimal reactome	Time Taken (sec)					Essential reactions in the minimal reactome excluding ATP	Reactions other than essential reactions
1	e_coli_core	Escherichia coli str. K-12 substr. MG1655	72	95	137	48	0.07923	48	0	48	0.679702	47	1.33045	48	0	47	1.46271	48	0.083891			47	0	-1	-1
2	iAB_RBC_283	Homo sapiens	342	469	346	67	0.097004	67	0	63	4.624	51	4.23214	52	11	57	4.47441	67	0.101409			57	0	-10	-6
3	iAF1260	Escherichia coli str. K-12 substr. MG1655	1668	2382	1261	400	0.39477	400	0	406	110.511	398	55.0535	402	4	400	57.1226	402	0.364984			400	0	0	-6
4	iAF1260b	Escherichia coli str. K-12 substr. MG1655	1668	2388	1261	402	0.423876	402	0	402	120.148	398	55.8796	401	1	400	59.6528	402	0.36451			400	0	-2	-2		Not found	In some cases, minimal reactomes identified did not satisy the growth requirements due to the tolerance value. In some cases for MinNW, the method throws an error that the functionality is not present in the metabolic network
5	iAF692	Methanosarcina barkeri str. Fusaro	628	690	692	370	0.142296	370	0	Not found						367	16.8074	369	0.1348			367	0	-3	0
6	iAF987	Geobacter metallireducens GS-15	1109	1285	987	Not found				Not found				1	#VALUE!	Not found								0	0
7	iAPECO1_1312	Escherichia coli APEC O1	1942	2735	1313	441	0.55671	441	0	441	120.252	439	74.8976	435	6	439	77.3394	441	0.516031			439	0	-2	-2
8	iAT_PLT_636	Homo sapiens	738	1008	636	Not found		1	#VALUE!	Not found				1	#VALUE!	Not found						0	#VALUE!	0	0
9	iB21_1397	Escherichia coli BL21(DE3)	1943	2741	1337	438	0.491517	438	0	437	108.225	436	73.145	435	2	436	67.1337	438	0.423197			436	0	-2	-1
10	iBWG_1329	Escherichia coli BW2952	1949	2741	1329	441	0.479871	441	0	457	142.884	439	81.3442	437	20	439	81.609	441	0.481731			439	0	-2	-18
11	ic_1306	Escherichia coli CFT073	1936	2726	1307	442	0.490081	442	0	448	106.034	440	95.3204	436	12	440	97.3493	442	0.464682			440	0	-2	-8
12	iCHOv1	Cricetulus griseus	4456	6663	1766	306	2.09716	245	61	362	89124.6	266	533.017	316	46	264	613.267	306	1.92381			242	22	-42	-98
13	iE2348C_1286	Escherichia coli O127:H6 str. E2348/69	1919	2703	1287	442	0.487794	442	0	443	103.897	439	73.0851	439	4	439	68.3491	441	0.44242			439	0	-3	-4
14	iEC042_1314	Escherichia coli 042	1926	2714	1314	441	0.461953	441	0	450	119.43	439	72.2331	435	15	439	68.7881	441	0.448945			439	0	-2	-11
15	iEC55989_1330	Escherichia coli 55989	1953	2756	1330	442	0.506887	442	0	447	210.457	439	78.2584	437	10	439	71.4484	441	0.437909			439	0	-3	-8
16	iECABU_c1320	Escherichia coli ABU 83972	1942	2731	1320	442	0.47944	442	0	440	123.249	439	80.5917	438	2	439	69.523	441	0.468862			439	0	-3	-1
17	iECB_1328	Escherichia coli B str. REL606	1951	2748	1329	441	0.497484	441	0	452	115.094	439	95.4745	447	5	439	82.7374	441	0.448914			439	0	-2	-13
18	iECBD_1354	Escherichia coli 'BL21-Gold(DE3)pLysS AG'	1952	2748	1354	438	0.480224	438	0	448	117.081	436	79.1916	432	16	436	68.8394	438	0.435677			436	0	-2	-12
19	iECD_1391	Escherichia coli BL21(DE3)	1943	2741	1333	438	0.495468	438	0	459	109.944	436	78.2012	434	25	436	69.013	438	0.419645			436	0	-2	-23
20	iECDH10B_1368	Escherichia coli str. K-12 substr. DH10B	1947	2742	1327	438	0.520331	438	0	469	130.929	436	80.0997	432	37	436	70.7833	438	0.450325			436	0	-2	-33
21	iEcDH1_1363	Escherichia coli DH1	1949	2750	1363	441	0.518774	441	0	450	116.08	439	85.8896	435	15	439	72.9432	441	0.487173			439	0	-2	-11
22	iECDH1ME8569_1439	Escherichia coli DH1	1950	2755	1439	442	0.500673	442	0	456	123.887	439	80.123	431	25	439	72.7454	441	0.50198			439	0	-3	-17
23	iEcE24377_1341	Escherichia coli O139:H28 str. E24377A	1972	2763	1341	441	0.511794	441	0	464	115.464	439	75.5291	437	27	439	72.7998	441	0.466603			439	0	-2	-25
24	iECED1_1282	Escherichia coli ED1a	1929	2706	1279	442	0.48202	442	0	441	104.218	440	89.4803	436	5	440	88.8238	442	0.473532			440	0	-2	-1
25	iECH74115_1262	Escherichia coli O157:H7 str. EC4115	1918	2694	1262	440	0.466212	440	0	444	112.04	438	72.4341	436	8	438	70.0822	440	0.479583			438	0	-2	-6
26	iEcHS_1320	Escherichia coli HS	1963	2753	1321	441	0.463012	441	0	441	121.025	439	75.1087	436	5	439	71.5561	441	0.482099			439	0	-2	-2
27	iECIAI1_1343	Escherichia coli IAI1	1968	2765	1343	446	0.502906	443	3	437	146.879	441	96.9882	437	0	439	92.2611	446	0.461486			439	0	-7	2
28	iECIAI39_1322	Escherichia coli IAI39	1953	2721	1321	428	0.476531	428	0	430	99.9679	426	93.1339	424	6	426	75.1709	428	0.433419			426	0	-2	-4
29	iECNA114_1301	Escherichia coli NA114	1927	2718	1301	441	0.496779	441	0	465	116.579	439	103.487	430	35	439	101.43	441	0.433166			439	0	-2	-26
30	iECO103_1326	Escherichia coli O103:H2 str. 12009	1958	2758	1327	441	0.493355	441	0	442	122.415	439	128.355	432	10	439	129.696	441	0.45043			439	0	-2	-3
31	iECO111_1330	Escherichia coli O111:H- str. 11128	1959	2760	1328	442	0.493644	442	0	445	117.98	439	78.2365	436	9	439	69.8741	441	0.443937			439	0	-3	-6
32	iECO26_1355	Escherichia coli O26:H11 str. 11368	1965	2780	1355	441	0.540524	441	0	450	129.936	439	80.0118	437	13	439	72.1388	441	0.43459			439	0	-2	-11
33	iECOK1_1307	Escherichia coli IHE3034	1941	2729	1304	441	0.490919	441	0	445	118.499	439	78.332	431	14	439	68.6334	441	0.474856			439	0	-2	-6
34	iEcolC_1368	Escherichia coli ATCC 8739	1969	2768	1368	441	0.555787	441	0	464	113.702	439	81.9031	435	29	439	74.334	441	0.464746			439	0	-2	-25
35	iECP_1309	Escherichia coli 536	1941	2739	1309	441	0.502086	441	0	456	115.399	439	80.1702	436	20	439	70.0794	441	0.504965			439	0	-2	-17
36	iECs_1301	Escherichia coli O157:H7 str. Sakai	1923	2720	1301	442	0.497736	442	0	451	120.582	439	79.6343	437	14	439	69.6358	441	0.486078			439	0	-3	-12
37	iECS88_1305	Escherichia coli S88	1942	2729	1305	441	0.569389	441	0	461	123.638	439	78.0383	432	29	439	70.9745	441	0.527624			439	0	-2	-22
38	iECSE_1348	Escherichia coli SE11	1957	2768	1348	441	0.506039	441	0	477	129.556	439	79.7807	434	43	439	71.2405	441	0.473961			439	0	-2	-38
39	iECSF_1327	Escherichia coli SE15	1951	2742	1327	441	0.529183	441	0	453	143.145	439	82.6471	434	19	439	73.2138	441	0.50782			439	0	-2	-14
40	iEcSMS35_1347	Escherichia coli SMS-3-5	1947	2746	1347	442	0.50749	442	0	455	119.825	439	99.8898	432	23	439	94.2222	441	0.494415			439	0	-3	-16
41	iECSP_1301	Escherichia coli O157:H7 str. TW14359	1920	2712	1299	441	0.496002	441	0	446	129.937	438	78.1913	432	14	438	68.8815	440	0.465841			438	0	-3	-8
42	iECUMN_1333	Escherichia coli UMN026	1935	2740	1332	442	0.496211	442	0	442	110.924	440	102.459	436	6	440	99.2476	442	0.47141			440	0	-2	-2
43	iECW_1372	Escherichia coli W	1973	2782	1372	441	0.521481	441	0	457	116.016	439	80.9418	434	23	439	73.1026	441	0.50856			439	0	-2	-18
44	iEKO11_1354	Escherichia coli KO11FL	1972	2778	1354	441	0.510968	441	0	456	118.714	439	82.0381	432	24	439	73.1028	441	0.485725			439	0	-2	-17
45	iETEC_1333	Escherichia coli ETEC H10407	1962	2756	1333	441	0.507644	441	0	448	119.846	439	93.0393	433	15	439	83.8979	441	0.447045			439	0	-2	-9
46	iG2583_1286	Escherichia coli O55:H7 str. CB9615	1919	2704	1283	441	0.486075	441	0	456	123.671	439	77.4871	435	21	439	68.8387	441	0.466315			439	0	-2	-17
47	iHN637	Clostridium ljungdahlii DSM 13528	698	785	637	384	0.135946	384	0	383	7.17	383	16.1953	383	0	383	16.1471	384	0.15852			383	0	-1	0
48	iIT341	Helicobacter pylori 26695	485	554	339	313	0.120992	313	0	314	3.851	313	12.806	314	0	313	13.0884	313	0.136294			313	0	0	-1
49	iJB785	Synechococcus elongatus PCC 7942	768	849	785	Not found		1	#VALUE!	Not found				1	#VALUE!	Not found						0	#VALUE!	0	0
50	iJN678	Synechocystis sp. PCC 6803	795	863	622	527	0.14616	527	0	525	8.096	526	20.069	525	0	526	18.1295	527	0.226396			526	0	-1	1
51	iJN746	Pseudomonas putida KT2440	907	1054	746	360	0.171087	360	0	345	12.8168	353	25.0417	345	0	353	25.6347	357	0.238063			353	0	-7	8
52	iJO1366	Escherichia coli str. K-12 substr. MG1655	1805	2583	1367	440	0.514693	440	0	457	125.567	438	76.6044	432	25	438	62.6524	440	0.472168			438	0	-2	-19
53	iJR904	Escherichia coli str. K-12 substr. MG1655	761	1075	904	301	0.166808	301	0	300	25.16	300	18.2385	299	1	299	15.5625	303	0.184548			299	0	-2	-1
54	iLB1027_lipid	Phaeodactylum tricornutum CCAP 1055/1	2172	4456	1027	606	1.26036	602	4	Not found		593	387.327	1	#VALUE!	597	428.249	607	1.20872			597	0	-9	0
55	iLF82_1304	Escherichia coli LF82	1938	2726	1302	441	0.486012	441	0	438	133.652	439	81.8566	437	1	439	70.602	441	0.463508			439	0	-2	1
56	iLJ478	Thermotoga maritima MSB8	570	652	482	281	0.131611	279	2	277	3.531	276	14.69	276	1	277	10.9144	281	0.130517			277	0	-4	0
57	iML1515	Escherichia coli str. K-12 substr. MG1655	1877	2712	1516	432	0.509223	432	0	447	170.009	428	82.5685	422	25	430	70.1374	432	0.451897			430	0	-2	-17
58	iMM1415	Mus musculus	2775	3726	1375	Not found		1	#VALUE!	Not found				1	#VALUE!	Not found						0	#VALUE!	0	0
59	iMM904	Saccharomyces cerevisiae S288C	1226	1577	905	302	0.269503	302	0	304	49.73	298	24.9003	302	2	299	26.5311	302	0.30883			299	0	-3	-5
60	iND750	Saccharomyces cerevisiae S288C	1059	1266	750	279	0.231079	279	0	294	22.775	278	19.216	282	12	278	20.7339	279	0.227461			278	0	-1	-16
61	iNF517	Lactococcus lactis subsp. Cremoris MG1363	650	754	516	Not found	0.131786	273	#VALUE!	Not found		297	13.5344	1	#VALUE!	Not found	14.9342	100000	0.154983			286	#VALUE!	0	0
62	iNJ661	Mycobacterium tuberculosis H37Rv	825	1025	661	416	0.201627	416	0	429	11.8	414	19.9043	415	14	414	20.6831	416	0.201856			414	0	-2	-15
63	iNRG857_1313	Escherichia coli O83:H1 str. NRG 857C	1943	2735	1311	442	0.516728	442	0	439	120.568	439	69.3093	437	2	439	72.3627	441	0.47251			439	0	-3	0
64	iPC815	Yersinia pestis CO92	1552	1961	815	351	0.295137	351	0	448	39.53	345	39.626	344	104	345	44.26	350	0.311244			345	0	-6	-103
65	iRC1080	Chlamydomonas reinhardtii	1706	2191	1086	Not found		1	#VALUE!	Not found				1	#VALUE!	Not found						0	#VALUE!	0	0
66	iS_1188	Shigella flexneri 2a str. 2457T	1914	2619	1188	433	0.459166	433	0	446	91.2503	430	55.5141	438	8	430	55.5518	432	0.429508			430	0	-3	-16
67	iSB619	Staphylococcus aureus subsp. aureus N315	655	743	619	310	0.136004	310	0	312	9.103	308	12.6402	311	1	308	13.9061	310	0.152336			308	0	-2	-4
68	iSbBS512_1146	Shigella boydii CDC 3083-94	1910	2591	1147	440	0.455056	440	0	445	93.6723	438	61.4143	430	15	438	63.969	440	0.440864			438	0	-2	-7
69	iSBO_1134	Shigella boydii Sb227	1908	2591	1134	Not found		412	#VALUE!	Not found	163.979			1	#VALUE!	Not found		100000	0.408774			0	#VALUE!	0	0
70	iSDY_1059	Shigella dysenteriae Sd197	1888	2539	1059	425	0.430584	425	0	427	96.859	423	47.2967	419	8	423	47.0271	424	0.402184			423	0	-2	-4
71	iSF_1195	Shigella flexneri 2a str. 301	1917	2630	1195	433	0.443621	433	0	437	586.931	430	56.6029	428	9	430	54.2096	433	0.469305			430	0	-3	-7
72	iSFV_1184	Shigella flexneri 5 str. 8401	1917	2621	1184	443	0.478429	443	0	445	94.0599	441	57.1599	435	10	440	58.2244	443	0.432845			440	0	-3	-5
73	iSFxv_1172	Shigella flexneri 2002017	1918	2638	1169	432	0.450227	432	0	438	96.1902	430	57.5106	424	14	429	58.5851	432	0.412183			429	0	-3	-9
74	iSSON_1240	Shigella sonnei Ss046	1936	2693	1240	429	0.488613	429	0	426	104.536	427	60.7291	426	0	427	59.8453	429	0.497394			427	0	-2	1
75	iUMN146_1321	Escherichia coli UM146	1942	2735	1319	441	0.465175	441	0	443	759.345	440	72.6171	437	6	439	65.4557	441	0.464419			439	0	-2	-4
76	iUMNK88_1353	Escherichia coli UMNK88	1969	2777	1353	441	0.513435	441	0	456	688.033	439	82.0241	436	20	439	71.8388	441	0.485948			439	0	-2	-17
77	iUTI89_1310	Escherichia coli UTI89	1940	2725	1310	441	0.50822	441	0	448	120.102	440	71.5546	432	16	439	64.9656	441	0.482612			439	0	-2	-9
78	iWFL_1372	Escherichia coli W	1973	2782	1372	441	0.517151	441	0	448	109.601	439	88.5915	436	12	439	81.0383	441	0.526605			439	0	-2	-9
79	iY75_1357	Escherichia coli str. K-12 substr. W3110	1953	2759	1358	441	0.497079	441	0	455	142.769	439	85.564	436	19	439	80.7383	441	0.532155			439	0	-2	-16
80	iYL1228	Klebsiella pneumoniae subsp. pneumoniae MGH 78578	1658	2262	1229	321	0.334289	321	0	317	59.1251	318	44.5681	317	0	318	41.994	321	0.409477			318	0	-3	1
81	iYO844	Bacillus subtilis subsp. subtilis str. 168	990	1250	844	334	0.181179	334	0	311	15.097	333	20.7749	310	1	333	19.4598	334	0.201051			333	0	-1	22
82	iZ_1308	Escherichia coli O157:H7 str. EDL933	1923	2721	1308	441	0.473718	441	0	451	121.32	439	71.0714	435	16	439	64.4362	441	0.484567			439	0	-2	-12
83	STM_v1_0	Salmonella enterica subsp. enterica serovar Typhimurium str. LT2	1802	2545	1271	483	0.434654	483	0	500	153.163	483	67.2206	482	18	483	60.0249	483	0.409115			483	0	0	-17
																	Average							-2.74699	-10.3253
